# A High-Throughput Screen of a Library of Therapeutics Identifies Substrates of P-glycoprotein

**DOI:** 10.1101/528992

**Authors:** Tobie D. Lee, Olivia W. Lee, Kyle R. Brimacombe, Lu Chen, Rajarshi Guha, Sabrina Lusvarghi, Bethilehem G. Tebase, Carleen Klumpp-Thomas, Robert W. Robey, Suresh V. Ambudkar, Min Shen, Michael M. Gottesman, Matthew D. Hall

## Abstract

The ATP-binding cassette transporter P-glycoprotein (P-gp) is known to limit brain penetration of many chemotherapy drugs. Although Food and Drug Administration guidelines require that potential interactions of investigational drugs with P-gp be explored, often this information does not enter into the literature. As such, we developed a high-throughput screen (HTS) to identify substrates of P-gp from a series of chemical libraries, testing a total of 10,804 compounds, most of which have known mechanisms of action. We used the CellTiter-Glo viability assay to test library compounds against parental KB-3-1 human cervical adenocarcinoma cells and the colchicine-selected sub-line KB-8-5-11 that over-expresses P-gp. KB-8-5-11 cells were also tested in the presence of a P-gp inhibitor (tariquidar) to assess reversability of transporter-mediated resistance. Of the tested compounds, a total of 90 P-gp substrates were identified including 55 newly identified P-gp substrates. Substrates were confirmed using an orthogonal killing assay against HEK-293 cells transfected with P-gp. We confirmed that AT7159 (cyclin-dependent kinase inhibitor); AT9283, (Janus kinase 2/3 inhibitor); ispinesib (kinesin spindle protein inhibitor); gedatolisib (PKI-587, phosphoinositide 3-kinase/mammalian target of rampamycin inhibitor); GSK-690693 (AKT inhibitor); and KW-2478 (heat shock protein 90 inhibitor) were substrates, and direct ATPase stimulation was assessed. ABCG2 was also found to confer high levels of resistance to AT9283, GSK-690693 and gedatolisib, while ispinesib, AT7519 and KW-2478 were weaker substrates. Combinations of P-gp substrates and inhibitors were assessed to demonstrate on-target synergistic cell killing. This data will be of use in determining understanding how chemotherapeutic agents will cross the blood-brain barrier.
