## Supplementary Table 1 for "A High-Throughput Screen of a Library of Therapeutics Identifies Substrates of P-glycoprotein"

### Sheet: Sheet2
Sample ID	PMID of P-gp report?	Sample Name	Notes (drug class or mechanism)	Primary MOA	Supplier	Supplier ID	PubChem SID
NCGC00015339	NO	Dequalinium Chloride	Antiseptic	null	Selleck	S4066	144203679
NCGC00016048	YES	Paclitaxel	Cancer	Tubulin depolymerization inhibitor	ChemieTek	CT-0502	363676472
NCGC00017089	12766968	Monensin sodium	Antibiotic (vet)	Polyether Antibiotic	Prestwick Chemical, Inc.	CAS-22373-78-0	144204322
NCGC00018268	16084853	Itraconazole	Antifungal	cytochrome inhibitor	AKos	AKJ-92112	144204405
NCGC00022001	YES	Podophyllotoxin	Warts	Antimitotic Agent; IGF-1R Inhibitors	Prestwick	GPN1A_02E07	144204425
NCGC00024415	YES	Doxorubicin (Adriamycin)	Cancer	DNA Topoisomerase II Inhibitors	SantaCruz Bio	SC-200923	124886890
NCGC00024995	YES	Paclitaxel	Cancer	Tubulin depolymerization inhibitor	Selleck	S1150	363676535
NCGC00091112	NO	Methylrosaniline chloride		TNFR1 (p55/CD120a) Modulator	FLUKA	69710	144204635
NCGC00091387	YES	Ethidium bromide	DNA intercalator	DNA intercalator	SIGMA	E7637	144204674
NCGC00160675	7575681	Carminomycin	Cancer	null	Chemdiv	5181-0657	144205531
NCGC00161419	2521520	Trimetrexate	Cancer	Dihydrofolate Reductase (DHFR) Inhibitors	Tocris	Tocris_2039	144205548
NCGC00161622	YES	Actinomycin D	Cancer	DNA-Directed RNA Polymerase Inhibitor	SIGMA	A1410	144205550
NCGC00161679	NO	MG-132	Proteasome inhibitor	Proteasome Inhibitor	BIOMOL	BIOMOL_PI-102	26755341
NCGC00162423	NO	Mithramycin	Cancer	Alcohol Dehydrogenase Inhibitor	Tocris	Tocris-1489	174007359
NCGC00163424	YES	Tanespimycin	HSP90 inhibitor	Heat Shock Protein 90 (hsp90) Inhibitor	Tocris	1515	144205607
NCGC00163700	YES	Vincristine sulfate	Cancer	Tubulin polymerization inhibitor	BIOMOL	T117	144205620
NCGC00164590	YES	Drospirenone	Contraceptive	Synthetic progesterone	Sequoia	SRP04800d	144205769
NCGC00165966	YES	Vinorelbine	Cancer	Tubulin polymerization inhibitor	SIGMA	V2264	50111727
NCGC00168110	YES	VX-680 (Tozasertib, MK-0457)	Aurora kinase inhibitor	Aurora-A/B/C Kinase Inhibitor	Selleck	S1048	162108261
NCGC00179034	19261919	Pentamidine isethionate	Antimicrobial	PRL Phosphatase Inhibitors	Oakwood	92067	174007138
NCGC00179850	NO	null	Natural product (saponin class)	null	Analyticon	NP-005233	363676977
NCGC00185772	YES	Vindesine sulfate salt	Cancer	Tubulin polymerization inhibitor	Toronto Research	V414550	124896659
NCGC00186273	NO	DMBX-A	partial agonist at neural nicotinic acetylcholine receptors	null	CarsonNewman-SPECS	AT-051/8050095	124897153
NCGC00188123	NO	DMBX-A analog	DMBX-A analog	null	CarsonNewman-SPECS	AT-051/8054374	124898892
NCGC00188128	NO	DMBX-A analog	DMBX-A analog	null	CarsonNewman-SPECS	AT-051/8054424	124898898
NCGC00188382	NO	NCGC00188382-01	ITK inhibitor	ITK inhibitor	NCGCChem	JKJ23-022	162108264
NCGC00188563	NO	null	BIX-01294 analog	null	UNC	UNC00000560A	124899242
NCGC00188564	NO	null	BIX-01294 analog	null	UNC	UNC00000561A	124899243
NCGC00242217	NO	GW 843682X	Plk-1 inhibitor	Polo-like Kinase-1 (Plk-1) Inhibitor	Tocris	2977	137275848
NCGC00242481	NO	AZD7762	Chk1/2 Inhibitor	Chk1/2 Inhibitor	NCGCChem	BTM10-066-C4	363677142
NCGC00242495	NO	PF-431396	FAK inhibitor	Focal Adhesion Kinase (FAK) Inhibitor	SynKinase	PF-562271	124950697
NCGC00242508	YES	Vincristine sulfate	Cancer	Tubulin polymerization inhibitor	ChemPacific	51725	124950707
NCGC00242514	21918035	Sepantronium bromide	Survivin inhibitor	Survivin inhibitor	Selleck	S1130	124950713
NCGC00244256	NO	Lestaurtinib	Jak/Tyk/Flt inhibitor	Jak/Tyk/Flt inhibitor	Alfa Aesar	J60602	174006757
NCGC00249613	27118406	Carfilzomib (PR-171)	Cancer	Proteasome Inhibitor	Selleck	S2853	144206630
NCGC00250398	NO	PKI-587	mTOR inhibitor	mTOR inhibitor	Selleck	S2628_CM1	137275899
NCGC00253438	23593196	BI-2536	Plk-1 inhibitor	Polo-like Kinase-1 (Plk-1) Inhibitor	Selleck	S1109	137275913
NCGC00253463	NO	NCGC00253463-01	Chk1/2 inhibitor	Chk1/2 inhibitor	NCGCChem	BTM10-066-A5	137275915
NCGC00263087	26412161	Volasertib (BI 6727)	Plk-1 inhibitor	Polo-like Kinase-1 (Plk-1) Inhibitor	ChemAxon	Axon 1473	363677196
NCGC00263089	23315030	AZD-1152-HQPA	Aurora kinase inhibitor	Aurora-A/B Inhibitor	ChemAxon	Axon 1580	363677197
NCGC00263091	NO	AT7519	CDK 1 & 2 inhibitor	CDK 1 & 2 inhibitor	Selleck	S1524	137275934
NCGC00263112	25192198	GSK461364	Plk-1 inhibitor	Polo-like Kinase-1 (Plk-1) Inhibitor	MedChem Express	HY-50877_CM1	137275956
NCGC00263117	NO	Panobinostat (LBH589)	HDAC inhibitor	Histone Deacetylase (HDAC) Inhibitor	ChemAxon	Axon 1548	363677212
NCGC00263132	NO	PF-477736	Chk1 Inhibitor	Chk1 Inhibitor	ChemAxon	Axon 1379	363677219
NCGC00263136	NO	Pracinostat	HDAC inhibitor	Histone Deacetylase (HDAC) 1/2 Inhibitor	ChemAxon	Axon 1777	363677222
NCGC00263146	NO	SR-3306	JNK 1/2/3 Inhibitor	JNK 1/2/3 Inhibitor	EMD Chemicals	420147	137275990
NCGC00263167	27517323	SNS-032	CDK2,7,9 Inhibitor	CDK2,7,9 Inhibitor	Selleck	S1145	174007077
NCGC00263168	NO	PHA-793887	CDK1,2,3,4,5 Inhibitor	CDK1,2,3,4,5 Inhibitor	Selleck	S1487	363677240
NCGC00263174	23593196	Ispinesib	Kinesin-Like Spindle Protein Inhibitor	Kinesin-Like Spindle Protein Inhibitor	Selleck	S1452	137276018
NCGC00263177	25450670	CUDC-101	HDAC/EGFR inhibitor	EGFR (HER1; erbB1) inhibitor	ChemieTek	CT-CU101	363677246
NCGC00263181	NO	GSK-690693	Akt1/2/3 Inhibitor	Akt1/2/3 Inhibitor	Selleck	S1113	137276025
NCGC00263183	NO	MK-1775	Wee1 Kinase Inhibitor	Wee1 Kinase Inhibitor	Selleck	S1525	363677250
NCGC00263200	NO	RO495	Tyk 2 inhibitor	Tyk 2 inhibitor	SynKinase	SYN-1128	137276044
NCGC00263220	YES	Romidepsin	HDAC inhibitor	Histone Deacetylase (HDAC) Inhibitor	Selleck	S3020	174006359
NCGC00263223	NO	CAY10626	PI3Kalpha inhibitor	PI3Kalpha inhibitor	Cayman	13838	137276067
NCGC00263265	NO	ASR-isobudimer-SO2Ph-4-CH2OC(O)NMe2	artemesinin analogue	artemesinin analogue	JohnsHopkins	ASR-isobudimer-SO2Ph-4-CH2OC(O	137276084
NCGC00263270	NO	BTM-2C-dimer allyl oxime	artemesinin analogue	artemesinin analogue	JohnsHopkins	BTM-2C-dimer allyl oxime	137276086
NCGC00345784	23524533	PF-3758309	PAK4 inhibitor	p21-Activated Kinase 4 (PAK4) Inhibitors	Selleck	S7094	174006763
NCGC00345799	22235146	Oprozomib	Proteasome Inhibitor	Proteasome Inhibitor	ChemieTek	CT-OPRO	174006320
NCGC00345815	NO	MG-115	Proteasome Inhibitor	Proteasome Inhibitor	Peptides Intl	IAT-3170-v	174006366
NCGC00346469	NO	Delanzomib	Proteasome Inhibitor	Proteasome Inhibitor	Ontario Chemicals	C3599	363677416
NCGC00346493	NO	AT9283	Aurora kinase inhibitor	Aurora-A/B Inhibitor	MedChem Express	HY-50514	363677426
NCGC00346526	NO	PHA-680632	Aurora kinase inhibitor	Aurora-A/B/c Inhibitor	Selleck	S1454	363677441
NCGC00346571	NO	SB-743921	Kinesin-Like Spindle Protein Inhibitor	Kinesin-Like Spindle Protein Inhibitor	Selleck	S2182	174007342
NCGC00346645	23358665	TAK-901	Aurora kinase inhibitor	Aurora-A/B Inhibitor	Selleck	S2718	174006378
NCGC00346649	NO	PKI-402	PI3K Inhibitor	PI3K Inhibitor	Selleck	S2739	174006456
NCGC00346685	NO	KW-2478	HSP90 inhibitor	Heat Shock Protein 90 (hsp90) Inhibitor	Selleck	S2685	174007110
NCGC00346954	NO	TCS-2312	Chk1 Inhibitor	Chk1 Inhibitor	Tocris	3038	174007019
NCGC00346964	NO	WZ3105	FLT3 inhibitor	FLT3 Inhibitor	LINCS	HMSL10084	174006425
NCGC00346966	NO	XMD13-2	RIPK1 inhibitor	Receptor-interacting serine/threonine-protein kinase 1 (RIPK1)	LINCS	HMSL10088	174006754
NCGC00347665	NO	null	Natural product	null	Analyticon	NP-008036	363677661
NCGC00354729	NO	AST-487	RET kinase inhibitor	RET kinase inhibitor	SynKinase	SYN-1210	363677788
NCGC00370777	NO	PF-05212384 (PKI-587)	PI3K Inhibitor	PI3K Inhibitor	APExBIO	B2179	363677849
NCGC00378821	NO	CB 300919	NAMPT inhibitor	NAMPT inhibitor	MedChem Express	HY-14375	363678220
NCGC00379020	NO	JNK-IN-7	JNK inhibitor	JNK inhibitor	APExBIO	A3519	363678319
NCGC00380703	NO	Destruxin	Natural product	null	Analyticon	NP-007389	363678720
NCGC00380800	NO	Trienomycin A	Natural product	null	Analyticon	NP-012065	363678788
NCGC00384584	NO	Avenacoside A	Natural product	null	Analyticon	NP-001834	363679260
NCGC00384689	NO	Ageratoside B2	Natural product	null	Analyticon	NP-007564	363679313
NCGC00384826	NO	RA-XII	Natural product	null	Analyticon	NP-018672	363679380
NCGC00384923	NO	Natural product	Natural product	null	Analyticon	NP-004783	363679442
NCGC00385268	NO	Toosendanin	Natural product	null	Analyticon	NP-005159	363679628
NCGC00386325	YES	Vinorelbine Tartrate	Tubulin polymerization inhibitor	Tubulin polymerization inhibitor	Selleck	S4269	363680211
NCGC00386339	YES	Vincristine	Tubulin polymerization inhibitor	Tubulin polymerization inhibitor	Selleck	S1241	363680221
NCGC00386371	NO	Ro3280	PLK1 inhibitor	PLK1 inhibitor	Glixx	GLXC-06183	363680242
NCGC00387092	NO	PF 429242	Proteasome inhibitor	Proteasome inhibitor	Adooq	A11230	363680540
NCGC00387828	YES	Docetaxel	Tubulin polymerization inhibitor	Tubulin depolymerization inhibitor	ChemieTek	CT-0521	363680684
NCGC00389696	20935223	Danusertib (PHA-739358)	Aurora kinase inhibitor	Aurora-A/B/C Kinase Inhibitor	APExBIO	A4116	363680831
NCGC00390686	NO	NBD-557	HIV1 entry inhibitor	HIV1 entry inhibitor	MedChem Express	HY-76649	363680970
NCGC00402294	NO	Mps1-IN-3	MPS1 inhibitor	MPS1 inhibitor	Glixx	GLXC-03888	363681017
